# Loss of tRNA uridine thiolation affects mRNA translation, protein production, and sulfur-compound metabolism in Arabidopsis

**DOI:** 10.1101/2025.09.25.678457

**Authors:** Arnaud Dannfald, Adrien Cadoudal, Marie-Christine Carpentier, Rémy Merret, Quentin Rigal, Jérome Vialaret, Aurore Attina, Jana Kindermans, Christina Berrissou, Anna Koprivova, Alexandre David, Christophe Hirtz, Jean-Jacques Favory, Stanislav Kopriva, Laurence Drouard, Jean-Marc Deragon

## Abstract

The uridine at position 34 of tRNA anticodon loops is always modified at variable levels depending on environmental conditions, but a function for this highly conserved modification has not been firmly established. Using *Arabidopsis thaliana*, we show that the thiolation of U_34_ is a prerequisite for the subsequent modifications at position 32 and 37 of the tRNA^Lys^(UUU) anticodon loop, revealing a novel modification network. Surprisingly, the level of tRNA^Lys^(UUU) is strongly increased rather than reduced in the *ctu1* or *ctu2* mutant backgrounds that prevent these modifications. This suggests the existence of a regulatory feedback loop that drives the transcription of this specific tRNA gene family. Furthermore, we observed that the ability of the ribosome to decode AAA, GAA and CAA codons is impaired when the thiol group is lost, leading to a reduction in protein production, especially for genes enriched in these codons. Finally, we show that loss of tRNA thiolation results in variations in levels of many proteins involved in sulfur-compound metabolism and several sulfur-containing metabolites, suggesting that the level of tRNA thiolation may act as a sensor that regulates these processes.
