## Supplementary material for "Loss of tRNA uridine thiolation affects mRNA translation, protein production, and sulfur-compound metabolism in Arabidopsis": Table S1

### Sheet: Total tRNA (Figure 1)
	Table S1
	Total tRNA in WT, ctu1, ctu2, drl1, alkbh8, trm9 and ctu2-L5 backgrounds (raw data)
Injection Name	Sample Name	ncm5U	cm5U	S-mchm5U	mcm5U	mcm5Um	mcm5s2U	ncm5s2U	U
alkbh8_rep-1_013	alkbh8_rep-1	150740	18432		74559	4143	90388		7463061
alkbh8_rep-2_015	alkbh8_rep-2	118169	12397		49909	3855	64454		6205581
alkbh8_rep-3_017	alkbh8_rep-3	161783	19580		78334	5637	89579		8864209
Col-0_rep-1_019	Col-0_rep-1	184044	22821	91104	8733		67428		9561434
Col-0_rep-2_021	Col-0_rep-2	231695	22416	116506	10293		111549		11945869
Col-0_rep-3_023	Col-0_rep-3	146862	13965	65641	5630		58295		7892948
ctu1_rep-1_025	ctu1_rep-1	178422	14036	93916	87072				8962154
ctu1_rep-2_027	ctu1_rep-2	189936	13797	91803	57685				9577473
ctu1_rep-3_029	ctu1_rep-3	269401	19515	152891	107217				13316929
ctu2_rep-1_031	ctu2_rep-1	151395	15469	74387	82390				8046038
ctu2_rep-2_033	ctu2_rep-2	159587	13507	78764	73770				7992707
ctu2_rep-3_035	ctu2_rep-3	153557	12408	75506	70676				7910790
elp1-6_rep-1_007	drl1_rep-1								7177304
elp1-6_rep-2_009	drl1_rep-2								7245922
elp1-6_rep-3_011	drl1_rep-3								6399078
L5_rep-1_043	ctu2-L5_rep-1	127174	13467	67016	5210		47333		6959872
L5_rep-2_045	ctu2-L5_rep-2	148171	15621	79968	5288		53933		7926488
L5_rep-3_047	ctu2-L5_rep-3	93956		36163	3304		38479		5668298
trm9_rep-1_037	trm9_rep-1	63512	40288					5982	3229936
trm9_rep-2_039	trm9_rep-2	189382	152993	9073			7902	9400	7691783
trm9_rep-3_041	trm9_rep-3	47893	39689					4119	4680755
	Total tRNA in WT, ctu1, ctu2, drl1, alkbh8, trm9 and ctu2-L5 backgrounds (ratio to U)
	Sample Name	ncm5U/U	cm5U/U	(S)-mchm5U/U	mcm5U/U	mcm5Um/U	mcm5s2U/U	ncm5s2U/U
	alkbh8_rep-1	0.0201981	0.00246976		0.0099904	0.000555134	0.0121114
	alkbh8_rep-2	0.0190424	0.00199772		0.0080426	0.000621215	0.0103865
	alkbh8_rep-3	0.0182513	0.00220888		0.00883711	0.000635928	0.0101057
	Col-0_rep-1	0.0192486	0.00238678	0.00952828	0.000913357		0.00705208
	Col-0_rep-2	0.0193954	0.00187646	0.00975283	0.000861637		0.00933787
	Col-0_rep-3	0.0186067	0.0017693	0.00831641	0.000713295		0.00738571
	ctu1_rep-1	0.0199084	0.00156614	0.0104792	0.00971552
	ctu1_rep-2	0.0198315	0.00144057	0.00958531	0.00602299
	ctu1_rep-3	0.02023	0.00146543	0.011481	0.00805118
	ctu2_rep-1	0.0188161	0.00192256	0.00924517	0.0102398
	ctu2_rep-2	0.0199666	0.00168992	0.00985448	0.00922966
	ctu2_rep-3	0.0194111	0.00156849	0.00954469	0.00893413
	drl1_rep-1
	drl1_rep-2
	drl1_rep-3
	ctu2-L5_rep-1	0.0182725	0.00193495	0.00962891	0.000748577		0.00680084
	ctu2-L5_rep-2	0.0186931	0.00197073	0.0100887	0.00066713		0.00680415
	ctu2-L5_rep-3	0.0165757		0.00637987	0.000582891		0.00678846
	trm9_rep-1	0.0196635	0.0124733					0.00185205
	trm9_rep-2	0.0246213	0.0198904	0.00117957			0.00102733	0.00122208
	trm9_rep-3	0.0102319	0.00847919					0.000879986

### Sheet: Purified tRNAs (Figure 2, S1)
Table S1
Purified tRNALys(UUU) and tRNAGln (UUG) in WT (Col0), ctu1, ctu2 and trm9 backgrounds (raw data)
Data Filename	Pseudouridine	D	ncm5U	m5C	m1A	m7G	cm5U	Cm	(S)-mchm5U	m5U	m2A	Um	ncm5s2U	m2G	Gm	m1G	mcm5U	m2,2G	mcm5s2U	ms2t6A	G	A	C	U
Col0_tRNAGln(UUG)	408649	438591		1796254	4585643	44471	2917	83223	47023	161044	1431723	18266		858697	467188	44954	13258	9931	109362		22564687	24399382	19926506	743757
Col0_tRNALys(UUU)	255719	252754		2049598	9203794	6110834	3809	1296024		425256	121927	3732		63287	52268	2707159	36673	3156640	228606	738033	50236825	37364671	32167242	1551629
ctu1_tRNAGln(UUG)	350644	321716		924675	3025593	58118	2725	74544	13704	135522	723913	5790		791883	409115	43020	154060	16127			16294828	16325089	13670241	545009
ctu1_tRNALys(UUU)	600671	747436		5401883	24087521	17065593	21497	1063484	2299	1076836	102729	2801	2479	48109	40765	7545454	1274928	8350809		525862	110722099	100240615	73780799	3958828
ctu2_tRNAGln(UUG)	173290	140882		813855	2039564	99205	3124	50114	13211	88384	349817	6581		361670	196477	51544	82545	35658			11927524	12759986	9912126	386108
ctu2_tRNALys(UUU)	555617	704099		4781929	21205481	14923117	19834	744569		936395	108430	2909	2747	37486	42178	6588135	1094028	7406330		414057	99936600	88830170	69046373	3505695
trm9_tRNAGln(UUG)	228736	187498	20581	861799	2649734	45197	71800	62661		114439	189932	4045	2941	619609	137119	41285		13639	4966		15287402	14623520	10085481	445037
trm9_tRNALys(UUU)	134814	128362	13723	936279	4187662	3178420	139326	166538		198773	96135	2354	8414	19673	34918	1418225		1508559	24741	91733	23937320	21483590	20966279	749474
Purified tRNALys(UUU) and tRNAGln (UUG) in WT (Col0), ctu1, ctu2 and trm9 backgrounds (ratio to corresponding unmodified nucleotide)
Data Filename	Pseudouridine/U	D/U	ncm5U/U	m5C/C	m1A/A	m7G/G	cm5U/U	Cm/C	(S)-mchm5U/U	m5U/U	m2A/A	Um/U	ncm5s2U/U	m2G/G	Gm/G	m1G/G	mcm5U/U	m2,2G/G	mcm5s2U/U	ms2t6A/A
Col0_tRNAGln(UUG)	0.549439	0.589697	0	0.090144	0.187941	0.00197082	0.00392198	0.0041765	0.0632236	0.216528	0.0586787	0.0245591	0	0.0380549	0.0207044	0.00199223	0.0178257	0.000440112	0.14704	0
Col0_tRNALys(UUU)	0.164807	0.162896	0	0.0637169	0.246323	0.121641	0.00245484	0.0402902	0	0.274071	0.00326316	0.00240521	0	0.00125977	0.00104043	0.0538879	0.0236352	0.0628352	0.147333	0.0197522
ctu1_tRNAGln(UUG)	0.643373	0.590295	0	0.0676415	0.185334	0.00356665	0.00499992	0.00545301	0.0251445	0.24866	0.0443436	0.0106237	0	0.0485972	0.025107	0.0026401	0.282674	0.000989701	0	0
ctu1_tRNALys(UUU)	0.15173	0.188802	0	0.0732153	0.240297	0.15413	0.00543014	0.0144141	0.000580727	0.272009	0.00102482	0.000707533	0.000626195	0.000434502	0.000368174	0.0681477	0.322047	0.0754213	0	0.005246
ctu2_tRNAGln(UUG)	0.448812	0.364877	0	0.082107	0.159841	0.00831732	0.008091	0.00505583	0.0342158	0.22891	0.0274152	0.0170445	0	0.0303223	0.0164726	0.00432143	0.213787	0.00298956	0	0
ctu2_tRNALys(UUU)	0.15849	0.200844	0	0.0692568	0.238719	0.149326	0.00565765	0.0107836	0	0.267107	0.00122064	0.000829793	0.000783582	0.000375098	0.000422048	0.0659231	0.312072	0.0741103	0	0.00466122
trm9_tRNAGln(UUG)	0.513971	0.421309	0.0462456	0.0854495	0.181197	0.00295649	0.161335	0.00621299	0	0.257145	0.0129881	0.00908913	0.00660844	0.0405307	0.00896941	0.00270059	0	0.000892173	0.0111586	0
trm9_tRNALys(UUU)	0.179878	0.171269	0.0183102	0.0446564	0.194924	0.132781	0.185898	0.00794314	0	0.265217	0.00447481	0.00314087	0.0112265	0.000821855	0.00145873	0.0592474	0	0.0630212	0.0330112	0.00426991

### Sheet: BDD
Sample Name	Stats	Pseudouridine/U	D/U	ncm5U/U	acp3U/U	mnm5s2U/U	cm5U/U	S-mchm5U/U	mo5U/U	m5U/U	Um/U	mcm5U/U	mcm5Um/U	mcm5s2U/U	ncm5s2U/U
alkbh8	Mean	1.01596	0.392116	0.0191639	0.0304219	0.0212329	0.00222545	#DIV/0!	0.0133577	0.147004	0.009845	0.0089567	0.000604092	0.0108678
alkbh8	SD	0.0518011	0.0149151	0.000979118	0.00211861	0.00107353	0.000236459	#DIV/0!	0.000758055	0.00454346	0.000613868	0.000979395	4.30326e-05	0.00108605
alkbh8	CV(%)	0.0509872	0.0380376	0.0510917	0.0696409	0.0505595	0.106252	#DIV/0!	0.0567502	0.0309071	0.0623533	0.109348	0.0712351	0.0999321
Col-0	Mean	0.95924	0.351286	0.0190836	0.0307598	0.01872	0.00201085	0.00919917	0.013412	0.135715	0.0102561	0.000829429	#DIV/0!	0.00792522
Col-0	SD	0.0231216	0.0302183	0.000419429	0.00158323	0.00226045	0.000329944	0.000772694	4.40726e-05	0.00674817	0.00098456	0.000103847	#DIV/0!	0.00123471
Col-0	CV(%)	0.0241041	0.0860221	0.0219785	0.0514709	0.120751	0.164082	0.083996	0.00328605	0.0497233	0.0959974	0.125203	#DIV/0!	0.155795
ctu1	Mean	0.931953	0.34906	0.01999	0.0287944	0.0164801	0.00149071	0.0105151	0.0107881	0.139019	0.0107057	0.0079299	#DIV/0!	#DIV/0!
ctu1	SD	0.0490627	0.0224048	0.000211371	0.00222662	0.00150289	6.64955e-05	0.000948334	0.000678504	0.00834759	0.000627997	0.00184925	#DIV/0!	#DIV/0!
ctu1	CV(%)	0.052645	0.0641861	0.0105738	0.0773284	0.0911938	0.0446065	0.0901875	0.0628936	0.0600465	0.05866	0.2332	#DIV/0!	#DIV/0!
ctu2	Mean	0.919197	0.375741	0.0193979	0.0244073	0.0169141	0.00172699	0.00954811	0.0114317	0.140606	0.00947821	0.00946787	#DIV/0!	#DIV/0!
ctu2	SD	0.0841799	0.0276512	0.000575355	0.00248069	0.00111304	0.000179923	0.000304671	0.000703815	0.00500577	0.000614095	0.000684666	#DIV/0!	#DIV/0!
ctu2	CV(%)	0.0915798	0.0735911	0.0296607	0.101637	0.0658055	0.104183	0.031909	0.0615672	0.0356015	0.0647902	0.0723147	#DIV/0!	#DIV/0!
elp1-6	Mean	1.03405	0.502305	#DIV/0!	0.0314945	0.0142305	#DIV/0!	#DIV/0!	0.00953961	0.150937	0.0126265	#DIV/0!	#DIV/0!	#DIV/0!
elp1-6	SD	0.0188056	0.0401575	#DIV/0!	0.00167869	0.00448767	#DIV/0!	#DIV/0!	0.00159821	0.0139176	0.00282754	#DIV/0!	#DIV/0!	#DIV/0!
elp1-6	CV(%)	0.0181864	0.0799465	#DIV/0!	0.053301	0.315355	#DIV/0!	#DIV/0!	0.167534	0.0922078	0.223937	#DIV/0!	#DIV/0!	#DIV/0!
L5	Mean	0.90955	0.401044	0.0178471	0.0241027	0.0177565	0.00195284	0.00869916	0.011977	0.133535	0.00990967	0.000666199	#DIV/0!	0.00679782
L5	SD	0.0422019	0.0226854	0.00112098	0.0052276	0.000306502	2.53036e-05	0.00202168	0.0010464	0.00130276	0.00180533	8.28469e-05	#DIV/0!	8.27181e-06
L5	CV(%)	0.0463987	0.0565659	0.0628102	0.216888	0.0172615	0.0129573	0.232399	0.0873676	0.00975594	0.182178	0.124358	#DIV/0!	0.00121683
trm9	Mean	0.807267	0.409732	0.0181723	0.0191044	0.0168624	0.0136143	0.00117957	0.00950858	0.127531	0.00902614	#DIV/0!	#DIV/0!	0.00102733	0.00131804
trm9	SD	0.127201	0.131356	0.00730972	0.00784141	0.00265823	0.00579056	#DIV/0!	0.00294904	0.0164457	0.000396752	#DIV/0!	#DIV/0!	#DIV/0!	0.000493084
trm9	CV(%)	0.15757	0.32059	0.402246	0.41045	0.157642	0.425329	#DIV/0!	0.310145	0.128954	0.0439559	#DIV/0!	#DIV/0!	#DIV/0!	0.374104
Sample Name	Stats	Values				Sample Name	Stats	Target Ratio	Value
alkbh8	Mean	Sum of Pseudouridine/U	1.01596			alkbh8	Mean	Pseudouridine/U	1.01596
alkbh8	Mean	Sum of D/U	0.392116			alkbh8	Mean	D/U	0.392116
alkbh8	Mean	Sum of ncm5U/U	0.0191639			alkbh8	Mean	ncm5U/U	0.0191639
alkbh8	Mean	Sum of acp3U/U	0.0304219			alkbh8	Mean	acp3U/U	0.0304219
alkbh8	Mean	Sum of mnm5s2U/U	0.0212329			alkbh8	Mean	mnm5s2U/U	0.0212329
alkbh8	Mean	Sum of cm5U/U	0.00222545			alkbh8	Mean	cm5U/U	0.00222545
alkbh8	Mean	Sum of S-mchm5U/U	#DIV/0!			alkbh8	Mean	S-mchm5U/U	#DIV/0!
alkbh8	Mean	Sum of mo5U/U	0.0133577			alkbh8	Mean	mo5U/U	0.0133577
alkbh8	Mean	Sum of m5U/U	0.147004			alkbh8	Mean	m5U/U	0.147004
alkbh8	Mean	Sum of Um/U	0.009845			alkbh8	Mean	Um/U	0.009845
alkbh8	Mean	Sum of mcm5U/U	0.0089567			alkbh8	Mean	mcm5U/U	0.0089567
alkbh8	Mean	Sum of mcm5Um/U	0.000604092			alkbh8	Mean	mcm5Um/U	0.000604092
alkbh8	Mean	Sum of mcm5s2U/U	0.0108678			alkbh8	Mean	mcm5s2U/U	0.0108678
alkbh8	Mean	Sum of ncm5s2U/U				alkbh8	Mean	ncm5s2U/U
alkbh8	SD	Sum of Pseudouridine/U	0.0518011			alkbh8	SD	Pseudouridine/U	0.0518011
alkbh8	SD	Sum of D/U	0.0149151			alkbh8	SD	D/U	0.0149151
alkbh8	SD	Sum of ncm5U/U	0.000979118			alkbh8	SD	ncm5U/U	0.000979118
alkbh8	SD	Sum of acp3U/U	0.00211861			alkbh8	SD	acp3U/U	0.00211861
alkbh8	SD	Sum of mnm5s2U/U	0.00107353			alkbh8	SD	mnm5s2U/U	0.00107353
alkbh8	SD	Sum of cm5U/U	0.000236459			alkbh8	SD	cm5U/U	0.000236459
alkbh8	SD	Sum of S-mchm5U/U	#DIV/0!			alkbh8	SD	S-mchm5U/U	#DIV/0!
alkbh8	SD	Sum of mo5U/U	0.000758055			alkbh8	SD	mo5U/U	0.000758055
alkbh8	SD	Sum of m5U/U	0.00454346			alkbh8	SD	m5U/U	0.00454346
alkbh8	SD	Sum of Um/U	0.000613868			alkbh8	SD	Um/U	0.000613868
alkbh8	SD	Sum of mcm5U/U	0.000979395			alkbh8	SD	mcm5U/U	0.000979395
alkbh8	SD	Sum of mcm5Um/U	4.30326e-05			alkbh8	SD	mcm5Um/U	4.30326e-05
alkbh8	SD	Sum of mcm5s2U/U	0.00108605			alkbh8	SD	mcm5s2U/U	0.00108605
alkbh8	SD	Sum of ncm5s2U/U				alkbh8	SD	ncm5s2U/U
Col-0	Mean	Sum of Pseudouridine/U	0.95924			Col-0	Mean	Pseudouridine/U	0.95924
Col-0	Mean	Sum of D/U	0.351286			Col-0	Mean	D/U	0.351286
Col-0	Mean	Sum of ncm5U/U	0.0190836			Col-0	Mean	ncm5U/U	0.0190836
Col-0	Mean	Sum of acp3U/U	0.0307598			Col-0	Mean	acp3U/U	0.0307598
Col-0	Mean	Sum of mnm5s2U/U	0.01872			Col-0	Mean	mnm5s2U/U	0.01872
Col-0	Mean	Sum of cm5U/U	0.00201085			Col-0	Mean	cm5U/U	0.00201085
Col-0	Mean	Sum of S-mchm5U/U	0.00919917			Col-0	Mean	S-mchm5U/U	0.00919917
Col-0	Mean	Sum of mo5U/U	0.013412			Col-0	Mean	mo5U/U	0.013412
Col-0	Mean	Sum of m5U/U	0.135715			Col-0	Mean	m5U/U	0.135715
Col-0	Mean	Sum of Um/U	0.0102561			Col-0	Mean	Um/U	0.0102561
Col-0	Mean	Sum of mcm5U/U	0.000829429			Col-0	Mean	mcm5U/U	0.000829429
Col-0	Mean	Sum of mcm5Um/U	#DIV/0!			Col-0	Mean	mcm5Um/U	#DIV/0!
Col-0	Mean	Sum of mcm5s2U/U	0.00792522			Col-0	Mean	mcm5s2U/U	0.00792522
Col-0	Mean	Sum of ncm5s2U/U				Col-0	Mean	ncm5s2U/U
Col-0	SD	Sum of Pseudouridine/U	0.0231216			Col-0	SD	Pseudouridine/U	0.0231216
Col-0	SD	Sum of D/U	0.0302183			Col-0	SD	D/U	0.0302183
Col-0	SD	Sum of ncm5U/U	0.000419429			Col-0	SD	ncm5U/U	0.000419429
Col-0	SD	Sum of acp3U/U	0.00158323			Col-0	SD	acp3U/U	0.00158323
Col-0	SD	Sum of mnm5s2U/U	0.00226045			Col-0	SD	mnm5s2U/U	0.00226045
Col-0	SD	Sum of cm5U/U	0.000329944			Col-0	SD	cm5U/U	0.000329944
Col-0	SD	Sum of S-mchm5U/U	0.000772694			Col-0	SD	S-mchm5U/U	0.000772694
Col-0	SD	Sum of mo5U/U	4.40726e-05			Col-0	SD	mo5U/U	4.40726e-05
Col-0	SD	Sum of m5U/U	0.00674817			Col-0	SD	m5U/U	0.00674817
Col-0	SD	Sum of Um/U	0.00098456			Col-0	SD	Um/U	0.00098456
Col-0	SD	Sum of mcm5U/U	0.000103847			Col-0	SD	mcm5U/U	0.000103847
Col-0	SD	Sum of mcm5Um/U	#DIV/0!			Col-0	SD	mcm5Um/U	#DIV/0!
Col-0	SD	Sum of mcm5s2U/U	0.00123471			Col-0	SD	mcm5s2U/U	0.00123471
Col-0	SD	Sum of ncm5s2U/U				Col-0	SD	ncm5s2U/U
ctu1	Mean	Sum of Pseudouridine/U	0.931953			ctu1	Mean	Pseudouridine/U	0.931953
ctu1	Mean	Sum of D/U	0.34906			ctu1	Mean	D/U	0.34906
ctu1	Mean	Sum of ncm5U/U	0.01999			ctu1	Mean	ncm5U/U	0.01999
ctu1	Mean	Sum of acp3U/U	0.0287944			ctu1	Mean	acp3U/U	0.0287944
ctu1	Mean	Sum of mnm5s2U/U	0.0164801			ctu1	Mean	mnm5s2U/U	0.0164801
ctu1	Mean	Sum of cm5U/U	0.00149071			ctu1	Mean	cm5U/U	0.00149071
ctu1	Mean	Sum of S-mchm5U/U	0.0105151			ctu1	Mean	S-mchm5U/U	0.0105151
ctu1	Mean	Sum of mo5U/U	0.0107881			ctu1	Mean	mo5U/U	0.0107881
ctu1	Mean	Sum of m5U/U	0.139019			ctu1	Mean	m5U/U	0.139019
ctu1	Mean	Sum of Um/U	0.0107057			ctu1	Mean	Um/U	0.0107057
ctu1	Mean	Sum of mcm5U/U	0.0079299			ctu1	Mean	mcm5U/U	0.0079299
ctu1	Mean	Sum of mcm5Um/U	#DIV/0!			ctu1	Mean	mcm5Um/U	#DIV/0!
ctu1	Mean	Sum of mcm5s2U/U	#DIV/0!			ctu1	Mean	mcm5s2U/U	#DIV/0!
ctu1	Mean	Sum of ncm5s2U/U				ctu1	Mean	ncm5s2U/U
ctu1	SD	Sum of Pseudouridine/U	0.0490627			ctu1	SD	Pseudouridine/U	0.0490627
ctu1	SD	Sum of D/U	0.0224048			ctu1	SD	D/U	0.0224048
ctu1	SD	Sum of ncm5U/U	0.000211371			ctu1	SD	ncm5U/U	0.000211371
ctu1	SD	Sum of acp3U/U	0.00222662			ctu1	SD	acp3U/U	0.00222662
ctu1	SD	Sum of mnm5s2U/U	0.00150289			ctu1	SD	mnm5s2U/U	0.00150289
ctu1	SD	Sum of cm5U/U	6.64955e-05			ctu1	SD	cm5U/U	6.64955e-05
ctu1	SD	Sum of S-mchm5U/U	0.000948334			ctu1	SD	S-mchm5U/U	0.000948334
ctu1	SD	Sum of mo5U/U	0.000678504			ctu1	SD	mo5U/U	0.000678504
ctu1	SD	Sum of m5U/U	0.00834759			ctu1	SD	m5U/U	0.00834759
ctu1	SD	Sum of Um/U	0.000627997			ctu1	SD	Um/U	0.000627997
ctu1	SD	Sum of mcm5U/U	0.00184925			ctu1	SD	mcm5U/U	0.00184925
ctu1	SD	Sum of mcm5Um/U	#DIV/0!			ctu1	SD	mcm5Um/U	#DIV/0!
ctu1	SD	Sum of mcm5s2U/U	#DIV/0!			ctu1	SD	mcm5s2U/U	#DIV/0!
ctu1	SD	Sum of ncm5s2U/U				ctu1	SD	ncm5s2U/U
ctu2	Mean	Sum of Pseudouridine/U	0.919197			ctu2	Mean	Pseudouridine/U	0.919197
ctu2	Mean	Sum of D/U	0.375741			ctu2	Mean	D/U	0.375741
ctu2	Mean	Sum of ncm5U/U	0.0193979			ctu2	Mean	ncm5U/U	0.0193979
ctu2	Mean	Sum of acp3U/U	0.0244073			ctu2	Mean	acp3U/U	0.0244073
ctu2	Mean	Sum of mnm5s2U/U	0.0169141			ctu2	Mean	mnm5s2U/U	0.0169141
ctu2	Mean	Sum of cm5U/U	0.00172699			ctu2	Mean	cm5U/U	0.00172699
ctu2	Mean	Sum of S-mchm5U/U	0.00954811			ctu2	Mean	S-mchm5U/U	0.00954811
ctu2	Mean	Sum of mo5U/U	0.0114317			ctu2	Mean	mo5U/U	0.0114317
ctu2	Mean	Sum of m5U/U	0.140606			ctu2	Mean	m5U/U	0.140606
ctu2	Mean	Sum of Um/U	0.00947821			ctu2	Mean	Um/U	0.00947821
ctu2	Mean	Sum of mcm5U/U	0.00946787			ctu2	Mean	mcm5U/U	0.00946787
ctu2	Mean	Sum of mcm5Um/U	#DIV/0!			ctu2	Mean	mcm5Um/U	#DIV/0!
ctu2	Mean	Sum of mcm5s2U/U	#DIV/0!			ctu2	Mean	mcm5s2U/U	#DIV/0!
ctu2	Mean	Sum of ncm5s2U/U				ctu2	Mean	ncm5s2U/U
ctu2	SD	Sum of Pseudouridine/U	0.0841799			ctu2	SD	Pseudouridine/U	0.0841799
ctu2	SD	Sum of D/U	0.0276512			ctu2	SD	D/U	0.0276512
ctu2	SD	Sum of ncm5U/U	0.000575355			ctu2	SD	ncm5U/U	0.000575355
ctu2	SD	Sum of acp3U/U	0.00248069			ctu2	SD	acp3U/U	0.00248069
ctu2	SD	Sum of mnm5s2U/U	0.00111304			ctu2	SD	mnm5s2U/U	0.00111304
ctu2	SD	Sum of cm5U/U	0.000179923			ctu2	SD	cm5U/U	0.000179923
ctu2	SD	Sum of S-mchm5U/U	0.000304671			ctu2	SD	S-mchm5U/U	0.000304671
ctu2	SD	Sum of mo5U/U	0.000703815			ctu2	SD	mo5U/U	0.000703815
ctu2	SD	Sum of m5U/U	0.00500577			ctu2	SD	m5U/U	0.00500577
ctu2	SD	Sum of Um/U	0.000614095			ctu2	SD	Um/U	0.000614095
ctu2	SD	Sum of mcm5U/U	0.000684666			ctu2	SD	mcm5U/U	0.000684666
ctu2	SD	Sum of mcm5Um/U	#DIV/0!			ctu2	SD	mcm5Um/U	#DIV/0!
ctu2	SD	Sum of mcm5s2U/U	#DIV/0!			ctu2	SD	mcm5s2U/U	#DIV/0!
ctu2	SD	Sum of ncm5s2U/U				ctu2	SD	ncm5s2U/U
elp1-6	Mean	Sum of Pseudouridine/U	1.03405			elp1-6	Mean	Pseudouridine/U	1.03405
elp1-6	Mean	Sum of D/U	0.502305			elp1-6	Mean	D/U	0.502305
elp1-6	Mean	Sum of ncm5U/U	#DIV/0!			elp1-6	Mean	ncm5U/U	#DIV/0!
elp1-6	Mean	Sum of acp3U/U	0.0314945			elp1-6	Mean	acp3U/U	0.0314945
elp1-6	Mean	Sum of mnm5s2U/U	0.0142305			elp1-6	Mean	mnm5s2U/U	0.0142305
elp1-6	Mean	Sum of cm5U/U	#DIV/0!			elp1-6	Mean	cm5U/U	#DIV/0!
elp1-6	Mean	Sum of S-mchm5U/U	#DIV/0!			elp1-6	Mean	S-mchm5U/U	#DIV/0!
elp1-6	Mean	Sum of mo5U/U	0.00953961			elp1-6	Mean	mo5U/U	0.00953961
elp1-6	Mean	Sum of m5U/U	0.150937			elp1-6	Mean	m5U/U	0.150937
elp1-6	Mean	Sum of Um/U	0.0126265			elp1-6	Mean	Um/U	0.0126265
elp1-6	Mean	Sum of mcm5U/U	#DIV/0!			elp1-6	Mean	mcm5U/U	#DIV/0!
elp1-6	Mean	Sum of mcm5Um/U	#DIV/0!			elp1-6	Mean	mcm5Um/U	#DIV/0!
elp1-6	Mean	Sum of mcm5s2U/U	#DIV/0!			elp1-6	Mean	mcm5s2U/U	#DIV/0!
elp1-6	Mean	Sum of ncm5s2U/U				elp1-6	Mean	ncm5s2U/U
elp1-6	SD	Sum of Pseudouridine/U	0.0188056			elp1-6	SD	Pseudouridine/U	0.0188056
elp1-6	SD	Sum of D/U	0.0401575			elp1-6	SD	D/U	0.0401575
elp1-6	SD	Sum of ncm5U/U	#DIV/0!			elp1-6	SD	ncm5U/U	#DIV/0!
elp1-6	SD	Sum of acp3U/U	0.00167869			elp1-6	SD	acp3U/U	0.00167869
elp1-6	SD	Sum of mnm5s2U/U	0.00448767			elp1-6	SD	mnm5s2U/U	0.00448767
elp1-6	SD	Sum of cm5U/U	#DIV/0!			elp1-6	SD	cm5U/U	#DIV/0!
elp1-6	SD	Sum of S-mchm5U/U	#DIV/0!			elp1-6	SD	S-mchm5U/U	#DIV/0!
elp1-6	SD	Sum of mo5U/U	0.00159821			elp1-6	SD	mo5U/U	0.00159821
elp1-6	SD	Sum of m5U/U	0.0139176			elp1-6	SD	m5U/U	0.0139176
elp1-6	SD	Sum of Um/U	0.00282754			elp1-6	SD	Um/U	0.00282754
elp1-6	SD	Sum of mcm5U/U	#DIV/0!			elp1-6	SD	mcm5U/U	#DIV/0!
elp1-6	SD	Sum of mcm5Um/U	#DIV/0!			elp1-6	SD	mcm5Um/U	#DIV/0!
elp1-6	SD	Sum of mcm5s2U/U	#DIV/0!			elp1-6	SD	mcm5s2U/U	#DIV/0!
elp1-6	SD	Sum of ncm5s2U/U				elp1-6	SD	ncm5s2U/U
L5	Mean	Sum of Pseudouridine/U	0.90955			L5	Mean	Pseudouridine/U	0.90955
L5	Mean	Sum of D/U	0.401044			L5	Mean	D/U	0.401044
L5	Mean	Sum of ncm5U/U	0.0178471			L5	Mean	ncm5U/U	0.0178471
L5	Mean	Sum of acp3U/U	0.0241027			L5	Mean	acp3U/U	0.0241027
L5	Mean	Sum of mnm5s2U/U	0.0177565			L5	Mean	mnm5s2U/U	0.0177565
L5	Mean	Sum of cm5U/U	0.00195284			L5	Mean	cm5U/U	0.00195284
L5	Mean	Sum of S-mchm5U/U	0.00869916			L5	Mean	S-mchm5U/U	0.00869916
L5	Mean	Sum of mo5U/U	0.011977			L5	Mean	mo5U/U	0.011977
L5	Mean	Sum of m5U/U	0.133535			L5	Mean	m5U/U	0.133535
L5	Mean	Sum of Um/U	0.00990967			L5	Mean	Um/U	0.00990967
L5	Mean	Sum of mcm5U/U	0.000666199			L5	Mean	mcm5U/U	0.000666199
L5	Mean	Sum of mcm5Um/U	#DIV/0!			L5	Mean	mcm5Um/U	#DIV/0!
L5	Mean	Sum of mcm5s2U/U	0.00679782			L5	Mean	mcm5s2U/U	0.00679782
L5	Mean	Sum of ncm5s2U/U				L5	Mean	ncm5s2U/U
L5	SD	Sum of Pseudouridine/U	0.0422019			L5	SD	Pseudouridine/U	0.0422019
L5	SD	Sum of D/U	0.0226854			L5	SD	D/U	0.0226854
L5	SD	Sum of ncm5U/U	0.00112098			L5	SD	ncm5U/U	0.00112098
L5	SD	Sum of acp3U/U	0.0052276			L5	SD	acp3U/U	0.0052276
L5	SD	Sum of mnm5s2U/U	0.000306502			L5	SD	mnm5s2U/U	0.000306502
L5	SD	Sum of cm5U/U	2.53036e-05			L5	SD	cm5U/U	2.53036e-05
L5	SD	Sum of S-mchm5U/U	0.00202168			L5	SD	S-mchm5U/U	0.00202168
L5	SD	Sum of mo5U/U	0.0010464			L5	SD	mo5U/U	0.0010464
L5	SD	Sum of m5U/U	0.00130276			L5	SD	m5U/U	0.00130276
L5	SD	Sum of Um/U	0.00180533			L5	SD	Um/U	0.00180533
L5	SD	Sum of mcm5U/U	8.28469e-05			L5	SD	mcm5U/U	8.28469e-05
L5	SD	Sum of mcm5Um/U	#DIV/0!			L5	SD	mcm5Um/U	#DIV/0!
L5	SD	Sum of mcm5s2U/U	8.27181e-06			L5	SD	mcm5s2U/U	8.27181e-06
L5	SD	Sum of ncm5s2U/U				L5	SD	ncm5s2U/U
trm9	Mean	Sum of Pseudouridine/U	0.807267			trm9	Mean	Pseudouridine/U	0.807267
trm9	Mean	Sum of D/U	0.409732			trm9	Mean	D/U	0.409732
trm9	Mean	Sum of ncm5U/U	0.0181723			trm9	Mean	ncm5U/U	0.0181723
trm9	Mean	Sum of acp3U/U	0.0191044			trm9	Mean	acp3U/U	0.0191044
trm9	Mean	Sum of mnm5s2U/U	0.0168624			trm9	Mean	mnm5s2U/U	0.0168624
trm9	Mean	Sum of cm5U/U	0.0136143			trm9	Mean	cm5U/U	0.0136143
trm9	Mean	Sum of S-mchm5U/U	0.00117957			trm9	Mean	S-mchm5U/U	0.00117957
trm9	Mean	Sum of mo5U/U	0.00950858			trm9	Mean	mo5U/U	0.00950858
trm9	Mean	Sum of m5U/U	0.127531			trm9	Mean	m5U/U	0.127531
trm9	Mean	Sum of Um/U	0.00902614			trm9	Mean	Um/U	0.00902614
trm9	Mean	Sum of mcm5U/U	#DIV/0!			trm9	Mean	mcm5U/U	#DIV/0!
trm9	Mean	Sum of mcm5Um/U	#DIV/0!			trm9	Mean	mcm5Um/U	#DIV/0!
trm9	Mean	Sum of mcm5s2U/U	0.00102733			trm9	Mean	mcm5s2U/U	0.00102733
trm9	Mean	Sum of ncm5s2U/U	0.00131804			trm9	Mean	ncm5s2U/U	0.00131804
trm9	SD	Sum of Pseudouridine/U	0.127201			trm9	SD	Pseudouridine/U	0.127201
trm9	SD	Sum of D/U	0.131356			trm9	SD	D/U	0.131356
trm9	SD	Sum of ncm5U/U	0.00730972			trm9	SD	ncm5U/U	0.00730972
trm9	SD	Sum of acp3U/U	0.00784141			trm9	SD	acp3U/U	0.00784141
trm9	SD	Sum of mnm5s2U/U	0.00265823			trm9	SD	mnm5s2U/U	0.00265823
trm9	SD	Sum of cm5U/U	0.00579056			trm9	SD	cm5U/U	0.00579056
trm9	SD	Sum of S-mchm5U/U	#DIV/0!			trm9	SD	S-mchm5U/U	#DIV/0!
trm9	SD	Sum of mo5U/U	0.00294904			trm9	SD	mo5U/U	0.00294904
trm9	SD	Sum of m5U/U	0.0164457			trm9	SD	m5U/U	0.0164457
trm9	SD	Sum of Um/U	0.000396752			trm9	SD	Um/U	0.000396752
trm9	SD	Sum of mcm5U/U	#DIV/0!			trm9	SD	mcm5U/U	#DIV/0!
trm9	SD	Sum of mcm5Um/U	#DIV/0!			trm9	SD	mcm5Um/U	#DIV/0!
trm9	SD	Sum of mcm5s2U/U	#DIV/0!			trm9	SD	mcm5s2U/U	#DIV/0!
trm9	SD	Sum of ncm5s2U/U	0.000493084			trm9	SD	ncm5s2U/U	0.000493084
