## Supplementary material for "Loss of tRNA uridine thiolation affects mRNA translation, protein production, and sulfur-compound metabolism in Arabidopsis": Table S2

### Sheet: Feuil1
Table S2. List of all modified nucleosides analyzed by LCMS for purified tRNALys(UUU) and tRNAGln(UUG)
Code name	Molecule List Name
ac4C	N4-acetylcytidine
acp3U	3-(3-amino-3-carboxypropyl)uridine
Am	2′-O-methyladenosine
Cm	2′-O-methylcytidine
cm5U	5-carboxymethyluridine
D	Dihydrouridine
f5C	5-Formylcytidine
Gm	2′-O-methylguanosine
ho5U	5-hydroxyuridine
I	Inosine
i6A	N6-isopentenyladenosine
io6A	N6-(cis-hydroxyisopentenyl)adenosine
m1A	1-methyladenosine
m1acp3Y	1-methyl-3-(3-amino-3-carboxypropyl)pseudouridine
m1G	1-methylcytidine
m1I	1-methylinosine
m22G	N2,N2-dimethylguanosine
m27G	N2,7-dimethylguanosine
m2A	2-methyladenosine
m2G	N2-methylguanosine
m3C	3-methylcytidine
m3U	3-methyluridine
m5C	5-methylcytidine
m5Cm	2'-O-Methyl-5-methylcytidine
m5U	5-methyluridine
m5Um	2'-O-Methyl-5-methyluridine
m7G	7-methylguanosine
mcm5s2U	5-methoxycarbonylmethyl-2-thiouridine
mcm5U	5-methoxycarbonylmethyluridine
mcm5Um	5-methoxycarbonylmethyl-2'-O-methyluridine
mnm5s2U	5-​(Methylaminomethyl)​-​2-​thiouridine
ms2t6A	2-methylthio-N6-threonylcarbamoyladenosine
ncm5s2U	5-carbamoylmethyl-2-thiouridine
ncm5U	5-carbamoylmethyluridine
Y	Pseudouridine
R-mchm5U	5-(carboxyhydroxymethyl)uridine methyl ester
s2C	2-thiocytidine
S-mchm5U	5-(carboxyhydroxymethyl)uridine methyl ester
t6A	N6-threonylcarbamoyladenosine
Um	2′-O-methyluridine
